# KRAB-zinc-finger proteins regulate endogenous retroviruses to sculpt germline transcriptomes and genome evolution

**DOI:** 10.1101/2023.06.24.546405

**Authors:** Kai Otsuka, Akihiko Sakashita, So Maezawa, Richard M. Schultz, Satoshi H. Namekawa

## Abstract

As transposable elements (TEs) coevolved with the host genome, the host genome exploited TEs as functional regulatory elements. What remains largely unknown are how the activity of TEs, namely, endogenous retroviruses (ERVs), are regulated and how TEs evolved in the germline. Here we show that KRAB domain-containing zinc-finger proteins (KZFPs), which are highly expressed in mitotically dividing spermatogonia, bind to suppressed ERVs that function following entry into meiosis as active enhancers. These features are observed for independently evolved KZFPs and ERVs in mice and humans, i.e., are evolutionarily conserved in mammals. Further, we show that meiotic sex chromosome inactivation (MSCI) antagonizes the coevolution of KZFPs and ERVs in mammals. Our study uncovers a mechanism by which KZFPs regulate ERVs to sculpt germline transcriptomes. We propose that epigenetic programming in the mammalian germline during the mitosis-to-meiosis transition facilitates coevolution of KZFPs and TEs on autosomes and is antagonized by MSCI.
