## Supplementary Table 1 for "KRAB-zinc-finger proteins regulate endogenous retroviruses to sculpt germline transcriptomes and genome evolution"

### Sheet: Class I
KIT-enriched 85 KZFPs
Gene Name		GO Analysis
Zfp977		Annotation Cluster 1	Enrichment Score: 10.7139241739017
Zfp980		Category	Term		Count	%	PValue	Genes	List Total	Pop Hits	Pop Total	Fold Enrichment	Bonferroni	Benjamini	FDR
Zfp986		UP_KW_BIOLOGICAL_PROCESS	KW-0805	Transcription regulation	20	24.3902	3.28219e-15	213011, 67235, 22704, 239546, 69228, 240066, 449521, 243905, 22640, 57782, 22751, 74120, 22689, 231866, 384763, 170740, 22690, 54201, 381549, 193452	20	1879	10827	5.76211	9.99201e-15	8.53985e-15	8.53985e-15
Zfp990		UP_KW_BIOLOGICAL_PROCESS	KW-0804	Transcription	20	24.3902	5.69323e-15	213011, 67235, 22704, 239546, 69228, 240066, 449521, 243905, 22640, 57782, 22751, 74120, 22689, 231866, 384763, 170740, 22690, 54201, 381549, 193452	20	1934	10827	5.59824	1.69864e-14	8.53985e-15	8.53985e-15
Zfp985		GOTERM_BP_DIRECT	GO:0006355	regulation of transcription, DNA-templated	27	32.9268	9.08841e-13	619331, 668620, 69228, 22751, 57782, 231866, 384763, 170740, 22690, 385211, 102636110, 213011, 67235, 22704, 239546, 243905, 22640, 100170401, 74120, 22689, 76373, 637776, 664987, 54201, 100504328, 381549, 193452	80	1256	19984	5.3699	3.09002e-11	1.49959e-11	1.49959e-11
Zfp988		UP_KW_MOLECULAR_FUNCTION	KW-0238	DNA-binding	16	19.5122	6.73117e-12	213011, 67235, 22704, 239546, 69228, 449521, 243905, 22640, 22751, 74120, 384763, 170740, 22690, 54201, 381549, 193452	18	1588	11984	6.70809	2.69247e-11	3.36559e-11	3.36559e-11
Zfp989		GOTERM_MF_DIRECT	GO:0003677	DNA binding	15	18.2927	0.0235656	213011, 67235, 22704, 239546, 69228, 243905, 22640, 22751, 74120, 384763, 170740, 22690, 54201, 381549, 193452	80	1850	18541	1.87916	0.300728	0.0589139	0.0471311
Zfp978
Zfp987		Annotation Cluster 2	Enrichment Score: 7.499111282231225
Zfp655		Category	Term		Count	%	PValue	Genes	List Total	Pop Hits	Pop Total	Fold Enrichment	Bonferroni	Benjamini	FDR
Zfp936		GOTERM_MF_DIRECT	GO:0001227	transcriptional repressor activity, RNA polymerase II transcription regulatory region sequence-specific binding	15	18.2927	3.72753e-10	72306, 101095, 22704, 236366, 72720, 237412, 72556, 69228, 102634499, 233056, 22751, 74120, 210135, 105245577, 381549	80	363	18541	9.57696	5.5913e-09	1.39782e-09	1.11826e-09
Zfp707		GOTERM_MF_DIRECT	GO:0000977	RNA polymerase II regulatory region sequence-specific DNA binding	15	18.2927	2.6959e-09	72306, 101095, 22704, 72720, 237412, 72556, 102634499, 233056, 57782, 22751, 210135, 105244402, 105245577, 381549, 100534275	80	423	18541	8.21853	4.04384e-08	8.08769e-09	6.47015e-09
Zfp534		GOTERM_BP_DIRECT	GO:0000122	negative regulation of transcription from RNA polymerase II promoter	15	18.2927	3.16623e-05	72306, 101095, 22704, 72720, 237412, 72556, 69228, 102634499, 233056, 243905, 22751, 74120, 210135, 105245577, 381549	80	995	19984	3.76583	0.00107595	0.000348285	0.000348285
Zfp948
Gm6871
Zfp568		Annotation Cluster 1	Enrichment Score: 7.499111282231225
Zfp1		Category	Term		Count	%	PValue	Genes	List Total	Pop Hits	Pop Total	Fold Enrichment	Bonferroni	Benjamini	FDR
Zfp46		GOTERM_MF_DIRECT	GO:0001227	transcriptional repressor activity, RNA polymerase II transcription regulatory region sequence-specific binding	15	18.2927	3.72753e-10	72306, 101095, 22704, 236366, 72720, 237412, 72556, 69228, 102634499, 233056, 22751, 74120, 210135, 105245577, 381549	80	363	18541	9.57696	5.21854e-09	1.39782e-09	1.11826e-09
EU599041		GOTERM_MF_DIRECT	GO:0000977	RNA polymerase II regulatory region sequence-specific DNA binding	15	18.2927	2.6959e-09	72306, 101095, 22704, 72720, 237412, 72556, 102634499, 233056, 57782, 22751, 210135, 105244402, 105245577, 381549, 100534275	80	423	18541	8.21853	3.77425e-08	8.08769e-09	6.47015e-09
Zfp777		GOTERM_BP_DIRECT	GO:0000122	negative regulation of transcription from RNA polymerase II promoter	15	18.2927	3.16623e-05	72306, 101095, 22704, 72720, 237412, 72556, 69228, 102634499, 233056, 243905, 22751, 74120, 210135, 105245577, 381549	80	995	19984	3.76583	0.00107595	0.000348285	0.000348285
2610021A01Rik
Zfp566
Gm10324
Zfp263
Zfp647
Zfp141
Gm14401
Zscan25
Rex2
Zfp640
Zfp7
Zfp600
Zfp345
Zkscan14
Zfp69
Zfp790
Gm10139
2410141K09Rik
Gm10772
Zfp420
5730507C01Rik
Gm10323
Zfp251
Zfp282
Gm14124
Gm14139
Zfp334
Zfp667
Zfp433
Zfp583
Zfp184
Zfp180
Zfp747
Zfp27
Zim1
Zfp846
Zfp772
Zfp316
Zkscan4
Zfp235
Zfp746
Zfp87
Gm14443
Gm4924
Zfp940
Gm2381
Gm14393
Rbak
Zfp213
Zfp28
Zfp850
Zfp870
Gm14444
Zfp248
Zfp773
9130019O22Rik
Gm14409
E430018J23Rik
Zfp90
Zfp12
Gm14406
Zfp551
Zfp287
Gm10330
Gm21060

### Sheet: Class II
Brain-enriched 67 KZFPs
Gene Name		GO Analysis
Zfp965		Annotation Cluster 1	Enrichment Score: 6.318002089946038
Zfp970		Category	Term		Count	%	PValue	Genes	List Total	Pop Hits	Pop Total	Fold Enrichment	Bonferroni	Benjamini	FDR
Zfp973		UP_KW_BIOLOGICAL_PROCESS	KW-0805	Transcription regulation	12	17.9104	4.19832e-09	239652, 57745, 69504, 74149, 22693, 30944, 21408, 100041581, 22685, 22775, 22754, 22678	12	1879	10827	5.76211	1.2595e-08	8.65679e-09	8.65679e-09
Zfp983		UP_KW_BIOLOGICAL_PROCESS	KW-0804	Transcription	12	17.9104	5.77119e-09	239652, 57745, 69504, 74149, 22693, 30944, 21408, 100041581, 22685, 22775, 22754, 22678	12	1934	10827	5.59824	1.73136e-08	8.65679e-09	8.65679e-09
Zfp599		UP_KW_MOLECULAR_FUNCTION	KW-0238	DNA-binding	11	16.4179	1.57673e-08	239652, 57745, 22693, 30944, 243906, 21408, 100041581, 22685, 22775, 22754, 22678	12	1588	11984	6.91772	6.30693e-08	7.88367e-08	7.88367e-08
Zfp791		GOTERM_MF_DIRECT	GO:0003677	DNA binding	10	14.9254	0.139924	239652, 57745, 22693, 30944, 243906, 21408, 22685, 22775, 22754, 22678	61	1850	18541	1.64298	0.836151	0.209886	0.192395
Zfp932
Zfp946		Annotation Cluster 2	Enrichment Score: 5.726698820814927
Gm15446		Category	Term		Count	%	PValue	Genes	List Total	Pop Hits	Pop Total	Fold Enrichment	Bonferroni	Benjamini	FDR
Zfp617		GOTERM_MF_DIRECT	GO:0000977	RNA polymerase II regulatory region sequence-specific DNA binding	14	20.8955	7.37361e-10	353208, 626832, 237411, 216177, 240064, 22750, 665001, 73451, 100504263, 22678, 170938, 240063, 329575, 626802	61	423	18541	10.0598	8.84833e-09	2.21208e-09	2.02774e-09
Zkscan16		GOTERM_MF_DIRECT	GO:0001227	transcriptional repressor activity, RNA polymerase II transcription regulatory region sequence-specific binding	10	14.9254	2.34631e-06	626832, 545490, 216177, 22750, 329575, 665001, 73451, 22685, 100503949, 626802	61	363	18541	8.3733	2.81554e-05	4.69262e-06	4.30157e-06
Zfp109		GOTERM_BP_DIRECT	GO:0000122	negative regulation of transcription from RNA polymerase II promoter	10	14.9254	0.00381802	626832, 216177, 69504, 21408, 22750, 329575, 665001, 73451, 22685, 626802	64	995	19984	3.13819	0.0557647	0.0178174	0.0178174
Zfp92
Gm14295
Zfp239		Annotation Cluster 1	Enrichment Score: 5.726698820814927
Zfp30		Category	Term		Count	%	PValue	Genes	List Total	Pop Hits	Pop Total	Fold Enrichment	Bonferroni	Benjamini	FDR
Zfp788		GOTERM_MF_DIRECT	GO:0000977	RNA polymerase II regulatory region sequence-specific DNA binding	14	20.8955	7.37361e-10	353208, 626832, 237411, 216177, 240064, 22750, 665001, 73451, 100504263, 22678, 170938, 240063, 329575, 626802	61	423	18541	10.0598	8.11097e-09	2.21208e-09	2.02774e-09
Zfp605		GOTERM_MF_DIRECT	GO:0001227	transcriptional repressor activity, RNA polymerase II transcription regulatory region sequence-specific binding	10	14.9254	2.34631e-06	626832, 545490, 216177, 22750, 329575, 665001, 73451, 22685, 100503949, 626802	61	363	18541	8.3733	2.58091e-05	4.69262e-06	4.30157e-06
Gm14325		GOTERM_BP_DIRECT	GO:0000122	negative regulation of transcription from RNA polymerase II promoter	10	14.9254	0.00381802	626832, 216177, 69504, 21408, 22750, 329575, 665001, 73451, 22685, 626802	64	995	19984	3.13819	0.0557647	0.0178174	0.0178174
Gm14399
Gm14412
Zfp40
Gm14403
Zfp931
Gm10033
Gm14322
Gm14326
Zfp941
Zfp563
Gm14418
Gm14410
AU041133
Zfp763
Zfp9
Zfp612
Zfp938
Zik1
Gm14305
Gm5113
Zfp454
Zfp641
Zfp14
Gm4724
Gm12258
Zfp2
Zfp354a
Gm14419
Gm14288
Zfp354c
Gm14296
Gm2004
Gm21814
Gm14391
Zfp114
Zfp799
Gm14308
Zfp935
Zfp811
Zfp112
Gm6710
Gm4631
Gm2026
Gm2007
Gm14440
Gm14434
Gm11007
2210418O10Rik

### Sheet: Class III
Ovary and Sertoli-enriched 60 KZFPs
Gene Name		GO Analysis
Zfp975		Annotation Cluster 1	Enrichment Score: 3.4447440648427774
Zfp994		Category	Term		Count	%	PValue	Genes	List Total	Pop Hits	Pop Total	Fold Enrichment	Bonferroni	Benjamini	FDR
Zfp267		GOTERM_MF_DIRECT	GO:0000977	RNA polymerase II regulatory region sequence-specific DNA binding	9	15.7895	1.85204e-05	72128, 224694, 636741, 272347, 72154, 73729, 77519, 243308, 27081	52	423	18541	7.58633	0.000222222	4.44489e-05	4.44489e-05
Zfp976		GOTERM_MF_DIRECT	GO:0001227	transcriptional repressor activity, RNA polymerase II transcription regulatory region sequence-specific binding	8	14.0351	5.74129e-05	72128, 224694, 272347, 72154, 73729, 77519, 243308, 233987	52	363	18541	7.85802	0.000688738	0.000114826	0.000114826
Zfp995		GOTERM_BP_DIRECT	GO:0000122	negative regulation of transcription from RNA polymerase II promoter	7	12.2807	0.043562	72128, 224694, 272347, 72154, 73729, 77519, 243308	53	995	19984	2.65266	0.463962	0.188769	0.188769
Gm10226
Zfp813-ps		Annotation Cluster 2	Enrichment Score: 2.762570928946702
Gm7145		Category	Term		Count	%	PValue	Genes	List Total	Pop Hits	Pop Total	Fold Enrichment	Bonferroni	Benjamini	FDR
Zfp616		UP_KW_MOLECULAR_FUNCTION	KW-0238	DNA-binding	7	12.2807	5.36944e-06	22648, 72723, 22759, 22718, 22688, 93681, 74570	7	1588	11984	7.5466	0	5.36944e-06	5.36944e-06
Gm29106		UP_KW_BIOLOGICAL_PROCESS	KW-0805	Transcription regulation	3	5.26316	0.0301055	72723, 93681, 74570	3	1879	10827	5.76211	0.0593047	0.0318942	0.0318942
Gm10509		UP_KW_BIOLOGICAL_PROCESS	KW-0804	Transcription	3	5.26316	0.0318942	72723, 93681, 74570	3	1934	10827	5.59824	0.0627712	0.0318942	0.0318942
Gm5581
Gm6020
6720489N17Rik		Annotation Cluster 1	Enrichment Score: 3.4447440648427774
Zfp958		Category	Term		Count	%	PValue	Genes	List Total	Pop Hits	Pop Total	Fold Enrichment	Bonferroni	Benjamini	FDR
Zfp229		GOTERM_MF_DIRECT	GO:0000977	RNA polymerase II regulatory region sequence-specific DNA binding	9	15.7895	1.85204e-05	72128, 224694, 636741, 272347, 72154, 73729, 77519, 243308, 27081	52	423	18541	7.58633	0.000203705	4.44489e-05	4.44489e-05
B020011L13Rik		GOTERM_MF_DIRECT	GO:0001227	transcriptional repressor activity, RNA polymerase II transcription regulatory region sequence-specific binding	8	14.0351	5.74129e-05	72128, 224694, 272347, 72154, 73729, 77519, 243308, 233987	52	363	18541	7.85802	0.000631361	0.000114826	0.000114826
Zfp108		GOTERM_BP_DIRECT	GO:0000122	negative regulation of transcription from RNA polymerase II promoter	7	12.2807	0.043562	72128, 224694, 272347, 72154, 73729, 77519, 243308	53	995	19984	2.65266	0.463962	0.188769	0.188769
Gm3604
A430033K04Rik
Zkscan1
Zfp677
Zfp960
Zfp97
Zfp386
Zfp868
Zfp113
Zfp74
4930522L14Rik
Zfp383
Zfp52
Zfp60
Gm5141
Zfp719
Zfp947
Zfp933
Zfp808
Gm28168
Zfp398
Zfp111
Zfp606
Zfp81
Zfp964
Zkscan8
2610008E11Rik
Zfp273
3300002I08Rik
Zfp937
Zfp26
5430403G16Rik
Zfp65
Zfp275
Zfp442
Zfp300
Zfp872
Zfp945
Zfp157
Zfp266
Gm26920
Zfp11

### Sheet: Class IV
Testis-enriched 39 KZFPs
Gene Name		GO Analysis
Zfp712		Annotation Cluster 1	Enrichment Score: 6.242986969240334
Zfp981		Category	Term		Count	%	PValue	Genes	List Total	Pop Hits	Pop Total	Fold Enrichment	Bonferroni	Benjamini	FDR
Zfp982		GOTERM_MF_DIRECT	GO:0001227	transcriptional repressor activity, RNA polymerase II transcription regulatory region sequence-specific binding	10	25.641	2.26043e-08	100043468, 77652, 71640, 233168, 101056115, 67911, 72230, 71163, 22696, 71063	37	363	18541	13.8046	3.39064e-07	8.47661e-08	7.3464e-08
Zfp991		GOTERM_MF_DIRECT	GO:0000977	RNA polymerase II regulatory region sequence-specific DNA binding	9	23.0769	1.18712e-06	100043468, 77652, 71640, 233168, 67911, 72230, 71163, 22696, 71063	37	423	18541	10.6619	1.78067e-05	3.56136e-06	3.08652e-06
Zfp979		GOTERM_BP_DIRECT	GO:0000122	negative regulation of transcription from RNA polymerase II promoter	11	28.2051	6.95589e-06	27274, 212276, 100043468, 77652, 71640, 233168, 67911, 72230, 71163, 22696, 71063	37	995	19984	5.97104	0.000111288	5.21692e-05	5.21692e-05
Zfp974
Zfp51		Annotation Cluster 2	Enrichment Score: 2.9350402430432228
AI987944		Category	Term		Count	%	PValue	Genes	List Total	Pop Hits	Pop Total	Fold Enrichment	Bonferroni	Benjamini	FDR
Zfp820		UP_KW_MOLECULAR_FUNCTION	KW-0238	DNA-binding	6	15.3846	4.0632e-05	22712, 27274, 238693, 235028, 22696, 22755	6	1588	11984	7.5466	8.12624e-05	0.000121896	0.000121896
Zfp54		UP_KW_BIOLOGICAL_PROCESS	KW-0805	Transcription regulation	6	15.3846	0.000156741	22712, 27274, 238693, 235028, 22696, 22755	6	1879	10827	5.76211	0.000626815	0.000362181	0.000362181
Zfp942		UP_KW_BIOLOGICAL_PROCESS	KW-0804	Transcription	6	15.3846	0.00018109	22712, 27274, 238693, 235028, 22696, 22755	6	1934	10827	5.59824	0.000724165	0.000362181	0.000362181
Zfp944		GOTERM_BP_DIRECT	GO:0006355	regulation of transcription, DNA-templated	8	20.5128	0.00637024	22712, 27274, 238693, 238722, 235028, 22696, 238690, 22755	37	1256	19984	3.44018	0.0971961	0.0318512	0.0318512
Zfp951		GOTERM_MF_DIRECT	GO:0003677	DNA binding	6	15.3846	0.28754	22712, 27274, 238693, 235028, 22696, 22755	37	1850	18541	1.62522	0.993814	0.616156	0.534002
Zfp735
Zfp560
Zfp949		Annotation Cluster 1	Enrichment Score: 6.242986969240334
Zfp597		Category	Term		Count	%	PValue	Genes	List Total	Pop Hits	Pop Total	Fold Enrichment	Bonferroni	Benjamini	FDR
Zfp955a		GOTERM_MF_DIRECT	GO:0001227	transcriptional repressor activity, RNA polymerase II transcription regulatory region sequence-specific binding	10	25.641	2.26043e-08	100043468, 77652, 71640, 233168, 101056115, 67911, 72230, 71163, 22696, 71063	37	363	18541	13.8046	3.1646e-07	8.47661e-08	7.3464e-08
Zfp558		GOTERM_MF_DIRECT	GO:0000977	RNA polymerase II regulatory region sequence-specific DNA binding	9	23.0769	1.18712e-06	100043468, 77652, 71640, 233168, 67911, 72230, 71163, 22696, 71063	37	423	18541	10.6619	1.66196e-05	3.56136e-06	3.08652e-06
Zfp955b		GOTERM_BP_DIRECT	GO:0000122	negative regulation of transcription from RNA polymerase II promoter	11	28.2051	6.95589e-06	27274, 212276, 100043468, 77652, 71640, 233168, 67911, 72230, 71163, 22696, 71063	37	995	19984	5.97104	0.000111288	5.21692e-05	5.21692e-05
Zfp867
Zfp759
Zfp426
Zfp626
Zfp748
Zfp93
Gm17067
Gm9894
Zkscan2
Zfp189
Zfp354b
Zfp58
Zkscan7
Zfp169
Zfp37
Zfp458
Zfp125
Zfp72
Gm9805

### Sheet: Class V
Lung, Ovary and Spleen-enriched 75 KZFPs
Gene Name		GO Analysis
Zfp966		Annotation Cluster 1	Enrichment Score: 8.676271482616993
Zfp968		Category	Term		Count	%	PValue	Genes	List Total	Pop Hits	Pop Total	Fold Enrichment	Bonferroni	Benjamini	FDR
Zfp969		GOTERM_MF_DIRECT	GO:0000977	RNA polymerase II regulatory region sequence-specific DNA binding	17	23.2877	3.26716e-12	69930, 240120, 240067, 236193, 22643, 235050, 100416706, 620419, 224893, 328274, 382019, 104348, 104349, 234413, 626848, 235956, 210104	71	423	18541	10.495	8.49463e-11	2.12365e-11	2.12365e-11
Zfp967		GOTERM_MF_DIRECT	GO:0001227	transcriptional repressor activity, RNA polymerase II transcription regulatory region sequence-specific binding	15	20.5479	6.78946e-11	69930, 218314, 72139, 240067, 236193, 22643, 235050, 100416706, 328274, 382019, 104348, 234413, 72739, 626848, 210104	71	363	18541	10.7909	1.76526e-09	3.53052e-10	3.53052e-10
Zfp984		GOTERM_BP_DIRECT	GO:0000122	negative regulation of transcription from RNA polymerase II promoter	14	19.1781	4.21871e-05	69930, 240067, 236193, 22643, 235050, 100416706, 328274, 382019, 104348, 234413, 72739, 626848, 380855, 210104	72	995	19984	3.9053	0.00231765	0.00113905	0.00113905
Zfp971
2010315B03Rik		Annotation Cluster 2	Enrichment Score: 3.5790966636162285
Zfp809		Category	Term		Count	%	PValue	Genes	List Total	Pop Hits	Pop Total	Fold Enrichment	Bonferroni	Benjamini	FDR
Zfp68		UP_KW_BIOLOGICAL_PROCESS	KW-0805	Transcription regulation	10	13.6986	1.40566e-07	238692, 235682, 218311, 235047, 319535, 104348, 170936, 72739, 213389, 408067	10	1879	10827	5.76211	7.02828e-07	4.55852e-07	4.55852e-07
Zfp758		UP_KW_BIOLOGICAL_PROCESS	KW-0804	Transcription	10	13.6986	1.82341e-07	238692, 235682, 218311, 235047, 319535, 104348, 170936, 72739, 213389, 408067	10	1934	10827	5.59824	9.11703e-07	4.55852e-07	4.55852e-07
Zfp961		GOTERM_BP_DIRECT	GO:0006355	regulation of transcription, DNA-templated	15	20.5479	0.000114636	245305, 100043914, 235682, 235047, 319535, 408065, 170936, 330788, 100233208, 100303732, 100044193, 104348, 100503920, 72739, 213389	72	1256	19984	3.31476	0.00628553	0.00206346	0.00206346
Zfp445		UP_KW_MOLECULAR_FUNCTION	KW-0238	DNA-binding	6	8.21918	0.000216945	235682, 319535, 104348, 170936, 72739, 213389	7	1588	11984	6.46851	0.00108425	0.00130167	0.00130167
Zscan29		GOTERM_MF_DIRECT	GO:0003682	chromatin binding	3	4.10959	0.625978	235682, 170936, 72739	71	557	18541	1.4065	1	1	1
Zfp760		GOTERM_MF_DIRECT	GO:0003677	DNA binding	6	8.21918	0.840284	235682, 319535, 104348, 170936, 72739, 213389	71	1850	18541	0.846943	1	1	1
Zfp954
Zfp874b
Zfp943		Annotation Cluster 1	Enrichment Score: 8.676271482616993
Zfp930		Category	Term		Count	%	PValue	Genes	List Total	Pop Hits	Pop Total	Fold Enrichment	Bonferroni	Benjamini	FDR
Zfp120		GOTERM_MF_DIRECT	GO:0000977	RNA polymerase II regulatory region sequence-specific DNA binding	17	23.2877	3.26716e-12	69930, 240120, 240067, 236193, 22643, 235050, 100416706, 620419, 224893, 328274, 382019, 104348, 104349, 234413, 626848, 235956, 210104	71	423	18541	10.495	8.16791e-11	2.12365e-11	2.12365e-11
Gm20939		GOTERM_MF_DIRECT	GO:0001227	transcriptional repressor activity, RNA polymerase II transcription regulatory region sequence-specific binding	15	20.5479	6.78946e-11	69930, 218314, 72139, 240067, 236193, 22643, 235050, 100416706, 328274, 382019, 104348, 234413, 72739, 626848, 210104	71	363	18541	10.7909	1.69737e-09	3.53052e-10	3.53052e-10
Prdm9		GOTERM_BP_DIRECT	GO:0000122	negative regulation of transcription from RNA polymerase II promoter	14	19.1781	4.21871e-05	69930, 240067, 236193, 22643, 235050, 100416706, 328274, 382019, 104348, 234413, 72739, 626848, 380855, 210104	72	995	19984	3.9053	0.00231765	0.00113905	0.00113905
Gm13212
Zfp869
Zfp709
Zfp729b
Zfp715
Zfp738
Zfp101
Zfp84
AW146154
Zfp472
Zfp182
Zfp873
2610044O15Rik8
Zfp53
Zfp317
Zfp952
Zfp810
Zfp324
Zfp369
Zfp871
Zfp866
Zfp934
Zfp160
Gm17655
Zfp874a
Zfp119b
Zfp825
Zfp729a
Zfp882
Zfp429
Zfp85
Gm19965
Zfp963
Zfp595
D130040H23Rik
Zfp658
Zfp119a
Rsl1
Zkscan3
Zfp455
B230307C23Rik
Zfp959
Zfp663
Zfp459
Zfp493
Zfp619
Zfp953
Gm4767
Gm10778
Zfp764
Zfp418
Rslcan18
Zfp456
Gm28557

### Sheet: Class VI
PS-enriched 35 KZFPs
Gene Name		GO Analysis
Zfp607a		Annotation Cluster 1	Enrichment Score: 11.24571231641348
Zfp992		Category	Term		Count	%	PValue	Genes	List Total	Pop Hits	Pop Total	Fold Enrichment	Bonferroni	Benjamini	FDR
Zfp993		UP_KW_MOLECULAR_FUNCTION	KW-0238	DNA-binding	18	52.9412	1.11131e-15	233060, 22757, 243963, 268417, 22715, 233890, 22717, 80902, 330301, 71131, 22697, 22698, 22654, 72180, 52712, 214779, 269870, 65020	18	1588	11984	7.5466	4.44089e-15	5.55655e-15	5.55655e-15
Zfp607b		GOTERM_BP_DIRECT	GO:0006355	regulation of transcription, DNA-templated	18	52.9412	1.49546e-12	100503000, 233060, 243833, 22757, 243963, 268417, 22715, 233890, 22717, 330301, 71131, 22697, 22698, 22654, 72180, 52712, 214779, 65020	34	1256	19984	8.42338	5.98188e-11	2.91614e-11	2.91614e-11
Zfp57		UP_KW_BIOLOGICAL_PROCESS	KW-0805	Transcription regulation	16	47.0588	3.72531e-12	233060, 243833, 22757, 268417, 22715, 233890, 80902, 330301, 71131, 22697, 22698, 72180, 52712, 214779, 269870, 65020	16	1879	10827	5.76211	2.60775e-11	2.01312e-11	2.01312e-11
Zscan21		UP_KW_BIOLOGICAL_PROCESS	KW-0804	Transcription	16	47.0588	5.75176e-12	233060, 243833, 22757, 268417, 22715, 233890, 80902, 330301, 71131, 22697, 22698, 72180, 52712, 214779, 269870, 65020	16	1934	10827	5.59824	4.02621e-11	2.01312e-11	2.01312e-11
Zkscan5		GOTERM_MF_DIRECT	GO:0003677	DNA binding	16	47.0588	1.65908e-07	233060, 22757, 243963, 268417, 22715, 233890, 22717, 330301, 71131, 22697, 22698, 22654, 72180, 52712, 214779, 65020	34	1850	18541	4.71631	2.65452e-06	6.6363e-07	5.80676e-07
Zkscan17
Zfp956		Annotation Cluster 2	Enrichment Score: 2.962262243947747
Zkscan6		Category	Term		Count	%	PValue	Genes	List Total	Pop Hits	Pop Total	Fold Enrichment	Bonferroni	Benjamini	FDR
Zfp382		GOTERM_MF_DIRECT	GO:0001227	transcriptional repressor activity, RNA polymerase II transcription regulatory region sequence-specific binding	7	20.5882	3.82756e-05	233060, 22715, 74400, 80902, 431706, 330463, 22654	34	363	18541	10.5159	0.000612234	0.000122482	0.000107172
Zfp110		GOTERM_BP_DIRECT	GO:0000122	negative regulation of transcription from RNA polymerase II promoter	7	20.5882	0.00523542	233060, 243833, 22715, 74400, 80902, 330463, 22654	34	995	19984	4.13503	0.189389	0.0680604	0.0680604
Zfp819		GOTERM_MF_DIRECT	GO:0000977	RNA polymerase II regulatory region sequence-specific DNA binding	5	14.7059	0.00647649	22715, 69944, 74400, 330463, 22654	34	423	18541	6.4459	0.0987395	0.0148034	0.012953
2810021J22Rik
Zfp446		Annotation Cluster 3	Enrichment Score: 0.32013636385560135
Zfp768		Category	Term		Count	%	PValue	Genes	List Total	Pop Hits	Pop Total	Fold Enrichment	Bonferroni	Benjamini	FDR
Zfp473		UP_KW_MOLECULAR_FUNCTION	KW-0217	Developmental protein	3	8.82353	0.446259	22715, 22697, 22698	18	1050	11984	1.90222	0.905979	0.557824	0.557824
Zfp689		UP_KW_MOLECULAR_FUNCTION	KW-9996	Developmental protein	3	8.82353	0.446259	22715, 22697, 22698	18	1050	11984	1.90222	0.905979	0.557824	0.557824
Zfp78		GOTERM_BP_DIRECT	GO:0007275	multicellular organism development	3	8.82353	0.550068	22715, 22697, 22698	34	1102	19984	1.60009	1	1	1
Zfp780b
Zfp61
Zfp457		Annotation Cluster 1	Enrichment Score: 2.962262243947747
Zfp59		Category	Term		Count	%	PValue	Genes	List Total	Pop Hits	Pop Total	Fold Enrichment	Bonferroni	Benjamini	FDR
Zfp13		GOTERM_MF_DIRECT	GO:0001227	transcriptional repressor activity, RNA polymerase II transcription regulatory region sequence-specific binding	7	20.5882	3.82756e-05	233060, 22715, 74400, 80902, 431706, 330463, 22654	34	363	18541	10.5159	0.00057398	0.000122482	0.000107172
Zfp39		GOTERM_BP_DIRECT	GO:0000122	negative regulation of transcription from RNA polymerase II promoter	7	20.5882	0.00523542	233060, 243833, 22715, 74400, 80902, 330463, 22654	34	995	19984	4.13503	0.189389	0.0680604	0.0680604
Gm28360		GOTERM_MF_DIRECT	GO:0000977	RNA polymerase II regulatory region sequence-specific DNA binding	5	14.7059	0.00647649	22715, 69944, 74400, 330463, 22654	34	423	18541	6.4459	0.0928644	0.0148034	0.012953
Zfp94
Zfp786
Zscan22
Zfp202
Zfp128
Zfp661
Zfp879
Zfp286
Zfp212
