## Supplementary Table 2 for "KRAB-zinc-finger proteins regulate endogenous retroviruses to sculpt germline transcriptomes and genome evolution"

### Sheet: Class I
SG-enriched 117 KZFPs
ZNF597
ZNF45
ZNF776
ZFP57
ZNF84
ZFP69B
ZNF350
ZNF37A
ZNF71
ZFP2
ZNF354A
ZNF354B
ZNF16
ZNF786
ZNF74
ZNF34
ZNF274
ZNF286A
ZNF286B
ZNF41
ZNF419
ZNF773
ZNF860
ZNF561
ZNF14
ZNF626
ZNF425
ZNF212
ZNF283
ZNF285
ZNF347
ZNF611
ZNF600
ZNF441
ZNF670
ZFP92
ZNF256
ZNF582
ZNF777
ZKSCAN1
ZNF121
ZNF75A
ZNF841
ZNF836
KRBOX4
ZNF7
ZNF649
ENSG00000276375
ZNF195
ZNF705EP
ZNF90
ZNF826P
ZNF675
ZNF792
ZNF566
ZNF587P1
ZNF718
ENSG00000215146
ZNF630
ZNF783
ZNF550
ZNF761
ZNF134
ZNF551
ZNF80
ZNF311
ZNF589
ZNF25
ZNF562
ZNF626
ZNF229
ZNF480
ZNF266
ZNF805
ZNF28
ZNF605
ZFP37
ZNF317
ZNF282
ZSCAN16
ZNF875
ZSCAN21
ZNF785
ZNF182
ZNF263
ZNF765
ZNF343
ZNF701
ZNF468
ZNF772
KRBOX5
ZNF117
ZNF616
ZNF823
ZNF442
ZNF81
ZNF816
ZNF845
ZNF783
ZNF665
ZNF205
ZNF3
ZNF2
ZNF791
ZNF430
ZNF813
ZNF267
ZNF394
ZNF680
ZNF211
ZNF202
RBAK
ZNF12
ZNF275
ZNF248
ZNF663P
ZNF558

### Sheet: Class II
PriSC-enriced 211 KZFPs
ZNF660
ZNF624
ZNF764
ZNF621
ZFP82
ZNF436
ZNF37BP
ZNF175
ZNF200
ZNF620
ZNF514
ZNF470
ZNF671
ZNF517
ZNF268
ZKSCAN2
ZNF154
ZNF749
ZNF552
ZNF544
ZNF320
ZNF731P
ZNF737
ZNF708
ZNF619
ZNF732
ZKSCAN5
ZNF136
ZNF681
ZNF850
ZNF33A
ZNF33B
ZNF398
ZNF655
ZKSCAN4
ZKSCAN3
ZNF808
ZNF490
ZNF887P
ENSG00000233757
ZNF234
ZNF273
ZNF304
ZNF662
ZNF23
ZNF302
ZNF181
ZNF530
ZNF641
ZNF473
ZNF500
ZSCAN22
ZNF250
ZNF529
ZNF548
ZNF287
ZSCAN25
ZNF781
ZNF879
ZNF883
ZNF189
ZNF559
ZNF257
ZNF8-ERVK3-1
ENSG00000228513
ZNF847P
ENSG00000266938
ENSG00000267490
ZNF491
ZNF440
ZNF439
ZNF69
ZNF700
ZNF93
ENSG00000269274
ZNF729
ZNF99
ZNF723
ZNF728
ZNF230
ZNF223
ZNF534
ZNF667
ZNF587B
ZNF876P
PRDM9
ZNF602P
ZNF316
ENSG00000198580
ZNF107
ZNF962P
ENSG00000266818
ZNF355P
ZNF707
ZFP90
ZNF300
ZNF300P1
ZNF354C
ZNF157
ZNF177
ZNF510
ENSG00000269794
ZNF484
ZNF382
ZNF333
ZNF695
ZNF844
ZNF546
ZNF155
ZNF460
ZNF417
ZNF445
ZNF138
ZNF669
ZNF483
ZNF812P
ZNF878
ZNF66
ZNF493
ZNF585B
ZNF221
ZNF224
ZNF141
ZNF429
ZNF418
ZNF101
ZNF788P
ZNF833P
ZNF264
ZNF253
ZNF736
ZNF334
ZNF252P
ZNF595
ZNF606
ZNF627
ZNF746
ZKSCAN5
ZNF528
ZNF768
ZNF337
ZNF556
ZNF77
ZNF852
ZKSCAN7
ZNF446
ZNF527
ZIM3
ZNF782
ZNF584
ZNF859P
ZNF678
ZNF33BP1
ZSCAN32
ZNF519
ZNF725P
ZNF726
ZNF721
ZNF733P
ZNF734P
ZNF92
ZNF169
ZNF30
ENSG00000254939
ZNF17
ZNF549
ZNF586
ZNF497
ZNF778
ZKSCAN8
ZNF197
ZNF19
ZNF625
ZFP28
ZNF215
ZNF763
ZNF676
ZNF486
ZNF717
ZNF454
ZNF789
ZNF716
ZNF79
ZNF674
ZNF324B
ZNF324
ZNF840P
ZNF404
ZNF554
ZNF722
ZNF724
ZNF98
ZNF492
ZNF849P
ENSG00000269540
ENSG00000233836
ZNF714
ZNF431
ZNF10
ZNF557
ZNF747
ZNF699
ZNF35
ZNF235
ZNF658B
ZNF658
ZNF689
ZFP1
ZFP14
ZNF496
ZNF26

### Sheet: Class III
RS-enriched KZFPs
ZNF555
ZNF227
ZNF596
ZNF565
ZNF33CP
ZNF184
ZFP30
ZFP69
ZNF140
ZNF213
ZKSCAN8P1
ZNF112
ZNF567
ZSCAN29
ZNF542P
ZNF793
ZNF18
ZNF790
ZNF461
ZKSCAN8P1
ZNF415
ZNF780B
ZNF780A
ENSG00000226810
ZNF846
ZNF43
ZNF91
ZNF285BP
ZNF285CP
ZNF285CP
ZIM2
ZNF713
ZNF677
ZNF239
ENSG00000196826
ZNF625-ZNF20
ZIK1
ZNF568
ZNF807P
ZNF420
ZNF233
ZNF891
ZNF487
ZNF615
ZNF214
ZNF75D
ZNF577
ZNF57
ENSG00000269693
ENSG00000213976
ZNF880
ZNF137P
ZNF727
ZNF101P1
ZNF705A
ENSG00000220949
ZNF506
ZNF208
ZNF209P
ZNF222
ZNF114
ZNF578
ZNF525
ZNF814
ENSG00000219492
ENSG00000248452
ZNF969P
ENSG00000250145
ZNF204P
ENSG00000228303
ZNF735
ZNF735
ZNF705G
ZNF705B
ZNF705D
ZNF705CP
ENSG00000257171
ZNF72P
ENSG00000197550
ZSCAN4
ZNF226
ZNF613
ZNF587
ZNF837
ZNF585A
ZNF573
ZNF610
ZNF83
ZNF485
ZNF543
ZNF684
ZNF571
ZNF345
ZNF133
ZNF570
ZNF331
ZNF583
ZNF135
ZNF124
ENSG00000263189
ZNF56P
ZNF607
ZNF479
ZNF560
ZNF426
ZNF44
ZNF614
ZNF766
ZNF682
ZNF540
ZNF563
ENSG00000248406
ZNF799
ZNF443
ZNF132
ZNF416
ZNF433
ZNF85
ZNF599
ZNF679
ZNF180
ZNF160
ZNF44
ZNF735
ZNF730
ENSG00000215198
ENSG00000268278
ZNF100
ZNF254
ENSG00000267022
ENSG00000236114
ZNF829
ZNF383
ZNF471
ZNF260
ZNF547
ZNF225
ZNF251
ZNF568
ZNF569
ZNF432
