## Supplementary Table 3 for "KRAB-zinc-finger proteins regulate endogenous retroviruses to sculpt germline transcriptomes and genome evolution"

### Sheet: Sheet1
List of oligo sequence used in this study
	SS	AS
Hprt	AGCCCCAAAATGGTTAAGGTTG	TTGCAGATTCAACTTGCGCTCA
Zfp987	CTGTAACAGTGAATACTTACAGGCTAT	AGTGTGGAGCCTCAAGTGTT
ERVB4_1C-LTR	CACCCAGGGCTGTTAAGGAG	AAAGAAGTGGGCATCTGGGG
Or1f19	GTTGTTGGGTCCTGGATGGT	AGTAGAGTTGAGCCACGAGC
Vmn2r100	CATAGACCTGCCTGTTTCCG	TCATCTTCGACTCCTCCCACT
Zfp989	TGCCAGATCAGAGGTCTCCA	CCCAGGGTCCAGTGAAGAAC
IAPLTR1a	ACTCCATGTGCTCTGCCTTC	AGGACGTGTCACTCCCTGAT
Ube3a	CCACCTAGTCCTCTCGTCCA	GGAGTCACCCAAAGAGGAGC
